# The Transcriptomics Pain Signature Database

**DOI:** 10.1101/2023.06.16.545337

**Authors:** Sahel Jahangiri Esfahani, Marc Parisien, Calvin Surbey, Luda Diatchenko

**Author notes:** These authors equally contributed to this work (Sahel Jahangiri Esfahani, Marc Parisien).

## Abstract

The availability of convenient tools is critical for the efficient analyses of fast-generated omics-wide-level studies. Here, we describe the creation, characterization, and applications of the Pain Signatures Database (TPSDB), a comprehensive database containing the results of differential gene expression analyses from 338 full transcriptomic datasets for pain-related phenotypes. The database allows searching for a specific gene(s), pathway(s), or SNP(s), or downloading the raw data for hypothesis-free analysis. We took advantage of this unique dataset of multiple pain transcriptomics in several ways. The pathway analyses found the cytokine production regulation and innate immune response the most frequently shared pathways across tissues and conditions. A machine learning-based approach across datasets identified RNA biomarkers for inflammatory and neuropathic pain in rodent dorsal root ganglion (DRG) with high certainty. Finally, functional annotation of pain-related GWAS results demonstrated that differentially expressed genes can be more informative than the general tissue-specific genes from DRG or spinal cord in partitioning heritability analyses.
