## supplementary table S2 for "The Transcriptomics Pain Signature Database"

### Sheet: A) contrasts
gseid	host	fixed	variable	MeSH	contrast	assay	sex	method	pain
GSE89408	Hsap	_synovial_AA_	_Male_vs_Female	A02.835.583.443.800.800	C:SEX	A:AA	S:MF	M:HTS	P:IP
GSE89408	Hsap	_synovial_F_	_AA_vs_HC	A02.835.583.443.800.800	C:PAIN	A:AA	S:F	M:HTS	P:IP
GSE89408	Hsap	_synovial_MF_	_AA_vs_HC	A02.835.583.443.800.800	C:PAIN	A:AA	S:MF	M:HTS	P:IP
GSE89408	Hsap	_synovial_M_	_AA_vs_HC	A02.835.583.443.800.800	C:PAIN	A:AA	S:M	M:HTS	P:IP
GSE89408	Hsap	_synovial_F_	_eRA_vs_HC	A02.835.583.443.800.800	C:PAIN	A:eRA	S:F	M:HTS	P:IP
GSE89408	Hsap	_synovial_MF_	_eRA_vs_HC	A02.835.583.443.800.800	C:PAIN	A:eRA	S:MF	M:HTS	P:IP
GSE89408	Hsap	_synovial_M_	_eRA_vs_HC	A02.835.583.443.800.800	C:PAIN	A:eRA	S:M	M:HTS	P:IP
GSE89408	Hsap	_synovial_eRA_	_Male_vs_Female	A02.835.583.443.800.800	C:SEX	A:eRA	S:MF	M:HTS	P:IP
GSE120596	Hsap	_3rdME_BO_F_	_t1_vs_t0	A15.145	C:TIME	A:3ME	S:F	M:HTS	P:IP
GSE120596	Hsap	_3rdME_BO_F_	_t2_vs_t0	A15.145	C:TIME	A:3ME	S:F	M:HTS	P:IP
GSE120596	Hsap	_3rdME_BO_MF_	_t1_vs_t0	A15.145	C:TIME	A:3ME	S:MF	M:HTS	P:IP
GSE120596	Hsap	_3rdME_BO_MF_	_t2_vs_t0	A15.145	C:TIME	A:3ME	S:MF	M:HTS	P:IP
GSE120596	Hsap	_3rdME_BO_M_	_t1_vs_t0	A15.145	C:TIME	A:3ME	S:M	M:HTS	P:IP
GSE120596	Hsap	_3rdME_BO_M_	_t2_vs_t0	A15.145	C:TIME	A:3ME	S:M	M:HTS	P:IP
GSE120596	Hsap	_3rdME_BO_t0_	_Male_vs_Female	A15.145	C:SEX	A:3ME	S:MF	M:HTS	P:IP
GSE120596	Hsap	_3rdME_BO_t1_	_Male_vs_Female	A15.145	C:SEX	A:3ME	S:MF	M:HTS	P:IP
GSE120596	Hsap	_3rdME_BO_t2_	_Male_vs_Female	A15.145	C:SEX	A:3ME	S:MF	M:HTS	P:IP
GSE120596	Hsap	_3rdME_FR_F_	_t1_vs_t0	A15.145	C:TIME	A:3ME	S:F	M:HTS	P:IP
GSE120596	Hsap	_3rdME_FR_F_	_t2_vs_t0	A15.145	C:TIME	A:3ME	S:F	M:HTS	P:IP
GSE120596	Hsap	_3rdME_FR_MF_	_t1_vs_t0	A15.145	C:TIME	A:3ME	S:MF	M:HTS	P:IP
GSE120596	Hsap	_3rdME_FR_MF_	_t2_vs_t0	A15.145	C:TIME	A:3ME	S:MF	M:HTS	P:IP
GSE120596	Hsap	_3rdME_FR_M_	_t1_vs_t0	A15.145	C:TIME	A:3ME	S:M	M:HTS	P:IP
GSE120596	Hsap	_3rdME_FR_M_	_t2_vs_t0	A15.145	C:TIME	A:3ME	S:M	M:HTS	P:IP
GSE120596	Hsap	_3rdME_FR_t0_	_Male_vs_Female	A15.145	C:SEX	A:3ME	S:MF	M:HTS	P:IP
GSE120596	Hsap	_3rdME_FR_t1_	_Male_vs_Female	A15.145	C:SEX	A:3ME	S:MF	M:HTS	P:IP
GSE120596	Hsap	_3rdME_FR_t2_	_Male_vs_Female	A15.145	C:SEX	A:3ME	S:MF	M:HTS	P:IP
GSE120596	Hsap	_3rdME_PR_F_	_t1_vs_t0	A15.145	C:TIME	A:3ME	S:F	M:HTS	P:IP
GSE120596	Hsap	_3rdME_PR_F_	_t2_vs_t0	A15.145	C:TIME	A:3ME	S:F	M:HTS	P:IP
GSE120596	Hsap	_3rdME_PR_MF_	_t1_vs_t0	A15.145	C:TIME	A:3ME	S:MF	M:HTS	P:IP
GSE120596	Hsap	_3rdME_PR_MF_	_t2_vs_t0	A15.145	C:TIME	A:3ME	S:MF	M:HTS	P:IP
GSE120596	Hsap	_3rdME_PR_M_	_t1_vs_t0	A15.145	C:TIME	A:3ME	S:M	M:HTS	P:IP
GSE120596	Hsap	_3rdME_PR_M_	_t2_vs_t0	A15.145	C:TIME	A:3ME	S:M	M:HTS	P:IP
GSE120596	Hsap	_3rdME_PR_t0_	_Male_vs_Female	A15.145	C:SEX	A:3ME	S:MF	M:HTS	P:IP
GSE120596	Hsap	_3rdME_PR_t1_	_Male_vs_Female	A15.145	C:SEX	A:3ME	S:MF	M:HTS	P:IP
GSE120596	Hsap	_3rdME_PR_t2_	_Male_vs_Female	A15.145	C:SEX	A:3ME	S:MF	M:HTS	P:IP
GSE120596	Hsap	_3rdME_t0_F_	_BO_vs_FR	A15.145	C:PAIN	A:3ME	S:F	M:HTS	P:IP
GSE120596	Hsap	_3rdME_t0_F_	_BO_vs_PR	A15.145	C:PAIN	A:3ME	S:F	M:HTS	P:IP
GSE120596	Hsap	_3rdME_t0_F_	_PR_vs_FR	A15.145	C:PAIN	A:3ME	S:F	M:HTS	P:IP
GSE120596	Hsap	_3rdME_t0_M_	_BO_vs_FR	A15.145	C:PAIN	A:3ME	S:M	M:HTS	P:IP
GSE120596	Hsap	_3rdME_t0_M_	_BO_vs_PR	A15.145	C:PAIN	A:3ME	S:M	M:HTS	P:IP
GSE120596	Hsap	_3rdME_t0_MF_	_BO_vs_FR	A15.145	C:PAIN	A:3ME	S:MF	M:HTS	P:IP
GSE120596	Hsap	_3rdME_t0_MF_	_BO_vs_PR	A15.145	C:PAIN	A:3ME	S:MF	M:HTS	P:IP
GSE120596	Hsap	_3rdME_t0_MF_	_PR_vs_FR	A15.145	C:PAIN	A:3ME	S:MF	M:HTS	P:IP
GSE120596	Hsap	_3rdME_t0_M_	_PR_vs_FR	A15.145	C:PAIN	A:3ME	S:M	M:HTS	P:IP
GSE120596	Hsap	_3rdME_t1_F_	_BO_vs_FR	A15.145	C:PAIN	A:3ME	S:F	M:HTS	P:IP
GSE120596	Hsap	_3rdME_t1_F_	_BO_vs_PR	A15.145	C:PAIN	A:3ME	S:F	M:HTS	P:IP
GSE120596	Hsap	_3rdME_t1_F_	_PR_vs_FR	A15.145	C:PAIN	A:3ME	S:F	M:HTS	P:IP
GSE120596	Hsap	_3rdME_t1_M_	_BO_vs_FR	A15.145	C:PAIN	A:3ME	S:M	M:HTS	P:IP
GSE120596	Hsap	_3rdME_t1_M_	_BO_vs_PR	A15.145	C:PAIN	A:3ME	S:M	M:HTS	P:IP
GSE120596	Hsap	_3rdME_t1_MF_	_BO_vs_FR	A15.145	C:PAIN	A:3ME	S:MF	M:HTS	P:IP
GSE120596	Hsap	_3rdME_t1_MF_	_BO_vs_PR	A15.145	C:PAIN	A:3ME	S:MF	M:HTS	P:IP
GSE120596	Hsap	_3rdME_t1_MF_	_PR_vs_FR	A15.145	C:PAIN	A:3ME	S:MF	M:HTS	P:IP
GSE120596	Hsap	_3rdME_t1_M_	_PR_vs_FR	A15.145	C:PAIN	A:3ME	S:M	M:HTS	P:IP
GSE120596	Hsap	_3rdME_t2_F_	_BO_vs_FR	A15.145	C:PAIN	A:3ME	S:F	M:HTS	P:IP
GSE120596	Hsap	_3rdME_t2_F_	_BO_vs_PR	A15.145	C:PAIN	A:3ME	S:F	M:HTS	P:IP
GSE120596	Hsap	_3rdME_t2_F_	_PR_vs_FR	A15.145	C:PAIN	A:3ME	S:F	M:HTS	P:IP
GSE120596	Hsap	_3rdME_t2_M_	_BO_vs_FR	A15.145	C:PAIN	A:3ME	S:M	M:HTS	P:IP
GSE120596	Hsap	_3rdME_t2_M_	_BO_vs_PR	A15.145	C:PAIN	A:3ME	S:M	M:HTS	P:IP
GSE120596	Hsap	_3rdME_t2_MF_	_BO_vs_FR	A15.145	C:PAIN	A:3ME	S:MF	M:HTS	P:IP
GSE120596	Hsap	_3rdME_t2_MF_	_BO_vs_PR	A15.145	C:PAIN	A:3ME	S:MF	M:HTS	P:IP
GSE120596	Hsap	_3rdME_t2_MF_	_PR_vs_FR	A15.145	C:PAIN	A:3ME	S:MF	M:HTS	P:IP
GSE120596	Hsap	_3rdME_t2_M_	_PR_vs_FR	A15.145	C:PAIN	A:3ME	S:M	M:HTS	P:IP
GSE89408	Hsap	_synovial_F_	_lRA_vs_HC	A02.835.583.443.800.800	C:PAIN	A:lRA	S:F	M:HTS	P:IP
GSE89408	Hsap	_synovial_MF_	_lRA_vs_HC	A02.835.583.443.800.800	C:PAIN	A:lRA	S:MF	M:HTS	P:IP
GSE89408	Hsap	_synovial_M_	_lRA_vs_HC	A02.835.583.443.800.800	C:PAIN	A:lRA	S:M	M:HTS	P:IP
GSE89408	Hsap	_synovial_lRA_	_Male_vs_Female	A02.835.583.443.800.800	C:SEX	A:lRA	S:MF	M:HTS	P:IP
GSE99662	Hsap	_synovial_	_HiPain_vs_LoPain	A10.165.382	C:PAIN	A:OA	S:F	M:HTS	P:IP
GSE89408	Hsap	_synovial_F_	_OA_vs_HC	A02.835.583.443.800.800	C:PAIN	A:OA	S:F	M:HTS	P:IP
GSE89408	Hsap	_synovial_MF_	_OA_vs_HC	A02.835.583.443.800.800	C:PAIN	A:OA	S:MF	M:HTS	P:IP
GSE89408	Hsap	_synovial_M_	_OA_vs_HC	A02.835.583.443.800.800	C:PAIN	A:OA	S:M	M:HTS	P:IP
GSE89408	Hsap	_synovial_OA_	_Male_vs_Female	A02.835.583.443.800.800	C:SEX	A:OA	S:MF	M:HTS	P:IP
GSE126611	Hsap	_WBC_	_PNLwoNP_vs_HS	A15.145	C:PAIN	A:PNL	S:UNK	M:HTS	P:NP
GSE126611	Hsap	_WBC_	_PNLwNP_vs_HS	A15.145	C:PAIN	A:PNL	S:UNK	M:HTS	P:NP
GSE126611	Hsap	_WBC_	_PNLwNP_vs_PNLwoNP	A15.145	C:PAIN	A:PNL	S:UNK	M:HTS	P:NP
GSE75691	Mmus	_DRG_	_BURN_vs_CK	A08.800.350.340	C:PAIN	A:BURN	S:M	M:HTS	P:IP
GSE126118	Mmus	_BT_mouse_	_injrd_vs_uninjrd	A02.880	C:PAIN	A:BURN	S:UNK	M:HTS	P:IP
GSE108896	Mmus	_LDHM_CAIA_	_Male_vs_Female	A08.637.400	C:SEX	A:CAIA	S:MF	M:HTS	P:IP
GSE108896	Mmus	_LDHM_F_	_CAIA_vs_Saline	A08.637.400	C:PAIN	A:CAIA	S:F	M:HTS	P:IP
GSE108896	Mmus	_LDHM_M_	_CAIA_vs_Saline	A08.637.400	C:PAIN	A:CAIA	S:M	M:HTS	P:IP
GSE108896	Mmus	_LDHM_MF_	_CAIA_vs_Saline	A08.637.400	C:PAIN	A:CAIA	S:MF	M:HTS	P:IP
GSE9594	Mmus	_medulla_	_CCI_vs_sham	A08.186.211.132.810.591.500	C:PAIN	A:CCI	S:M	M:ARRAY	P:NP
GSE9594	Mmus	_midbrain_	_CCI_vs_sham	A08.186.211.132.659	C:PAIN	A:CCI	S:M	M:ARRAY	P:NP
GSE62405	Mmus	_C57Bl6_DRG_	_KO_vs_wt	A08.800.350.340	C:PAIN	A:CFA	S:UNK	M:ARRAY	P:IP
GSE111216	Mmus	_BLD_	_CFA_vs_CTR	A15.145	C:PAIN	A:CFA	S:F	M:HTS	P:IP
GSE111216	Mmus	_BRN_	_CFA_vs_CTR	A08.186.211	C:PAIN	A:CFA	S:F	M:HTS	P:IP
GSE111216	Mmus	_DRG_	_CFA_vs_CTR	A08.800.350.340	C:PAIN	A:CFA	S:F	M:HTS	P:IP
GSE111216	Mmus	_SC_	_CFA_vs_CTR	A08.186.854	C:PAIN	A:CFA	S:F	M:HTS	P:IP
GSE111216	Mmus	_TG_	_CFA_vs_CTR	A08.800.350.850	C:PAIN	A:CFA	S:F	M:HTS	P:IP
GSE138024	Mmus	_Brain_RGS4KO_	_CFA_vs_Naive	A08.186.211	C:PAIN	A:CFA	S:F	M:HTS	P:IP
GSE138024	Mmus	_Brain_WT_	_CFA_vs_Naive	A08.186.211	C:PAIN	A:CFA	S:F	M:HTS	P:IP
GSE64174	Mmus	_DRG_AJ_12w_	_cisplatin_vs_naive	A08.800.350.340	C:PAIN	A:CIPN	S:F	M:ARRAY	P:NP
GSE64174	Mmus	_DRG_AJ_12w_	_cisplatin_vs_saline	A08.800.350.340	C:PAIN	A:CIPN	S:F	M:ARRAY	P:NP
GSE64174	Mmus	_DRG_C57BL6J_12w_	_cisplatin_vs_naive	A08.800.350.340	C:PAIN	A:CIPN	S:F	M:ARRAY	P:NP
GSE64174	Mmus	_DRG_C57BL6J_12w_	_cisplatin_vs_saline	A08.800.350.340	C:PAIN	A:CIPN	S:F	M:ARRAY	P:NP
GSE64174	Mmus	_DRG_C57BL6J_9w_	_cisplatin_vs_naive	A08.800.350.340	C:PAIN	A:CIPN	S:F	M:ARRAY	P:NP
GSE64174	Mmus	_DRG_C57BL6J_9w_	_cisplatin_vs_saline	A08.800.350.340	C:PAIN	A:CIPN	S:F	M:ARRAY	P:NP
GSE113941	Mmus	_DRG_	_CIPN_vs_Naive	A08.800.350.340	C:PAIN	A:CIPN	S:MF	M:HTS	P:NP
GSE125001	Mmus	_DRG_CIPN_	_Vincristine_vs_Naive	A08.800.350.340	C:PAIN	A:CIPN	S:F	M:HTS	P:NP
GSE125002	Mmus	_DRG_CIPN_	_Cisplatin_vs_Naive	A08.800.350.340	C:PAIN	A:CIPN	S:M	M:HTS	P:NP
GSE125002	Mmus	_DRG_CIPN_	_Oxaliplatin_vs_Naive	A08.800.350.340	C:PAIN	A:CIPN	S:M	M:HTS	P:NP
GSE64174	Mmus	_DRG_AJ_9w_	_cisplatin_vs_naive	A08.800.350.340	C:PAIN	A:CISP	S:F	M:ARRAY	P:OTH
GSE64174	Mmus	_DRG_AJ_9w_	_cisplatin_vs_saline	A08.800.350.340	C:PAIN	A:CISP	S:F	M:ARRAY	P:OTH
GSE140785	Mmus	_DRG_16wk_	_DMM_vs_naive	A08.800.350.340	C:PAIN	A:DMM	S:M	M:ARRAY	P:IP
GSE140785	Mmus	_DRG_16wk_	_DMM_vs_sham	A08.800.350.340	C:PAIN	A:DMM	S:M	M:ARRAY	P:IP
GSE140785	Mmus	_DRG_4wk_	_DMM_vs_naive	A08.800.350.340	C:PAIN	A:DMM	S:M	M:ARRAY	P:IP
GSE140785	Mmus	_DRG_4wk_	_DMM_vs_sham	A08.800.350.340	C:PAIN	A:DMM	S:M	M:ARRAY	P:IP
GSE140785	Mmus	_DRG_8wk_	_DMM_vs_naive	A08.800.350.340	C:PAIN	A:DMM	S:M	M:ARRAY	P:IP
GSE150795	Mmus	_DRG_Carageenan_	_IL4+IL10_vs_Vehicle	A08.800.350.340	C:PAIN	A:IL	S:MF	M:HTS	P:IP
GSE150795	Mmus	_DRG_Carageenan_	_IL4-10_vs_Vehicle	A08.800.350.340	C:PAIN	A:IL	S:MF	M:HTS	P:IP
GSE151835	Mmus	_bone_marrow_derived_macrophages_	_LPS_IL10_vs_LPS	A15.382.680.397	C:PAIN	A:IL	S:F	M:ARRAY	P:IP
GSE125076	Mmus	_DRG_	_PSP_vs_Sham	A08.800.350.340	C:PAIN	A:IPSP	S:M	M:HTS	P:IP
GSE101900	Mmus	_TAM_03h_	_INJ_vs_CTR	A02.633.567.050	C:TIME	A:LLMI	S:M	M:HTS	P:IP
GSE101900	Mmus	_TAM_07d_	_INJ_vs_CTR	A02.633.567.050	C:TIME	A:LLMI	S:M	M:HTS	P:IP
GSE101900	Mmus	_TAM_10h_	_INJ_vs_CTR	A02.633.567.050	C:TIME	A:LLMI	S:M	M:HTS	P:IP
GSE101900	Mmus	_TAM_14d_	_INJ_vs_CTR	A02.633.567.050	C:TIME	A:LLMI	S:M	M:HTS	P:IP
GSE101900	Mmus	_TAM_21d_	_INJ_vs_CTR	A02.633.567.050	C:TIME	A:LLMI	S:M	M:HTS	P:IP
GSE101900	Mmus	_TAM_24h_	_INJ_vs_CTR	A02.633.567.050	C:TIME	A:LLMI	S:M	M:HTS	P:IP
GSE101900	Mmus	_TAM_28d_	_INJ_vs_CTR	A02.633.567.050	C:TIME	A:LLMI	S:M	M:HTS	P:IP
GSE101900	Mmus	_TAM_48h_	_INJ_vs_CTR	A02.633.567.050	C:TIME	A:LLMI	S:M	M:HTS	P:IP
GSE101900	Mmus	_TAM_72h_	_INJ_vs_CTR	A02.633.567.050	C:TIME	A:LLMI	S:M	M:HTS	P:IP
GSE94381	Mmus	_longissimus_dorsi_muscle_C57BL6J_	_microgravity_vs_ctrl	A02.633.567.175.875	C:PAIN	A:MUG	S:M	M:ARRAY	P:OTH
GSE100035	Mmus	_DRG_Naive_	_Male_vs_Female	A08.800.350.340	C:SEX	A:NAIVE	S:MF	M:HTS	P:OTH
GSE117043	Mmus	_DRG_	_NGF+IL6_vs_naive	A08.800.350.340	C:PAIN	A:NGF/IL6	S:M	M:HTS	P:IP
GSE64091	Mmus	_DRG_	_cLMTRs_vs_DN	A08.800.350.340	C:CELL	A:NONE	S:M	M:HTS	P:OTH
GSE64091	Mmus	_DRG_	_DP_vs_DN	A08.800.350.340	C:CELL	A:NONE	S:M	M:HTS	P:OTH
GSE128052	Mmus	_DH_21d_MF_	_pDyn_vs_Non-pDyn	A08.186.854	C:CELL	A:NONE	S:MF	M:HTS	P:OTH
GSE128052	Mmus	_DH_21d_M_	_pDyn_vs_Non-pDyn	A08.186.854	C:CELL	A:NONE	S:M	M:HTS	P:OTH
GSE128052	Mmus	_DH_7d_F_	_pDyn_vs_Non-pDyn	A08.186.854	C:CELL	A:NONE	S:F	M:HTS	P:OTH
GSE128052	Mmus	_DH_7d_MF_	_pDyn_vs_Non-pDyn	A08.186.854	C:CELL	A:NONE	S:MF	M:HTS	P:OTH
GSE128052	Mmus	_DH_7d_M_	_pDyn_vs_Non-pDyn	A08.186.854	C:CELL	A:NONE	S:M	M:HTS	P:OTH
GSE128052	Mmus	_DH_7d_Non-pDyn_	_Male_vs_Female	A08.186.854	C:SEX	A:NONE	S:MF	M:HTS	P:OTH
GSE128052	Mmus	_DH_7d_pDyn_	_Male_vs_Female	A08.186.854	C:SEX	A:NONE	S:MF	M:HTS	P:OTH
GSE128052	Mmus	_DH_80d_F_	_pDyn_vs_Non-pDyn	A08.186.854	C:CELL	A:NONE	S:F	M:HTS	P:OTH
GSE128052	Mmus	_DH_80d_MF_	_pDyn_vs_Non-pDyn	A08.186.854	C:CELL	A:NONE	S:MF	M:HTS	P:OTH
GSE128052	Mmus	_DH_80d_M_	_pDyn_vs_Non-pDyn	A08.186.854	C:CELL	A:NONE	S:M	M:HTS	P:OTH
GSE128052	Mmus	_DH_80d_pDyn_	_Male_vs_Female	A08.186.854	C:SEX	A:NONE	S:MF	M:HTS	P:OTH
GSE128402	Mmus	_disc_	_Mutant_vs_Ctrl	A02.165.308.410	C:MUT	A:NONE	S:UNK	M:HTS	P:OTH
GSE131619	Mmus	_DRG_7wk_F_	_L5_vs_S1	A08.800.350.340	C:SITE	A:NONE	S:F	M:HTS	P:OTH
GSE131619	Mmus	_DRG_7wk_L5_	_Male_vs_Female	A08.800.350.340	C:SEX	A:NONE	S:MF	M:HTS	P:OTH
GSE131619	Mmus	_DRG_7wk_MF_	_L5_vs_S1	A08.800.350.340	C:SITE	A:NONE	S:MF	M:HTS	P:OTH
GSE131619	Mmus	_DRG_7wk_M_	_L5_vs_S1	A08.800.350.340	C:SITE	A:NONE	S:M	M:HTS	P:OTH
GSE131619	Mmus	_DRG_7wk_S1_	_Male_vs_Female	A08.800.350.340	C:SEX	A:NONE	S:MF	M:HTS	P:OTH
GSE131621	Mmus	_DRG_7wk_F_	_L5_vs_S1	A08.800.350.340	C:SITE	A:NONE	S:F	M:HTS	P:OTH
GSE131621	Mmus	_DRG_7wk_L5_	_Male_vs_Female	A08.800.350.340	C:SEX	A:NONE	S:MF	M:HTS	P:OTH
GSE131621	Mmus	_DRG_7wk_MF_	_L5_vs_S1	A08.800.350.340	C:SITE	A:NONE	S:MF	M:HTS	P:OTH
GSE131621	Mmus	_DRG_7wk_M_	_L5_vs_S1	A08.800.350.340	C:SITE	A:NONE	S:M	M:HTS	P:OTH
GSE131621	Mmus	_DRG_7wk_S1_	_Male_vs_Female	A08.800.350.340	C:SEX	A:NONE	S:MF	M:HTS	P:OTH
GSE131622	Mmus	_DRG_E18_F_	_L5_vs_S1	A08.800.350.340	C:SITE	A:NONE	S:F	M:HTS	P:OTH
GSE131622	Mmus	_DRG_E18_L5_	_Male_vs_Female	A08.800.350.340	C:SEX	A:NONE	S:MF	M:HTS	P:OTH
GSE131622	Mmus	_DRG_E18_MF_	_L5_vs_S1	A08.800.350.340	C:SITE	A:NONE	S:MF	M:HTS	P:OTH
GSE131622	Mmus	_DRG_E18_M_	_L5_vs_S1	A08.800.350.340	C:SITE	A:NONE	S:M	M:HTS	P:OTH
GSE131622	Mmus	_DRG_E18_S1_	_Male_vs_Female	A08.800.350.340	C:SEX	A:NONE	S:MF	M:HTS	P:OTH
GSE134955	Mmus	_LBP_C57BL6_	_23month_vs_6month	A10.165.382.350.050.500	C:TIME	A:NONE	S:MF	M:ARRAY	P:OTH
GSE134955	Mmus	_LBP_LGJ_	_23month_vs_6month	A10.165.382.350.050.500	C:TIME	A:NONE	S:MF	M:ARRAY	P:OTH
GSE138245	Mmus	_C-LTMR_bhlha9KO_	_Male_vs_Female	A08.800.950.750	C:SEX	A:NONE	S:MF	M:HTS	P:OTH
GSE138245	Mmus	_C-LTMR_F_	_bhlha9KO_vs_WT	A08.800.950.750	C:MUT	A:NONE	S:F	M:HTS	P:OTH
GSE138245	Mmus	_C-LTMR_M_	_bhlha9KO_vs_WT	A08.800.950.750	C:MUT	A:NONE	S:M	M:HTS	P:OTH
GSE138245	Mmus	_C-LTMR_MF_	_bhlha9KO_vs_WT	A08.800.950.750	C:MUT	A:NONE	S:MF	M:HTS	P:OTH
GSE138245	Mmus	_C-LTMR_WT_	_Male_vs_Female	A08.800.950.750	C:SEX	A:NONE	S:MF	M:HTS	P:OTH
GSE154182	Mmus	_DRG_	_GluN1-_vs_WT	A08.800.350.340	C:MUT	A:NONE	S:M	M:HTS	P:OTH
GSE167468	Mmus	_DRG_	_Prdm12KO_vs_WT	A08.800.350.340	C:MUT	A:NONE	S:MF	M:HTS	P:OTH
GSE141066	Mmus	_Brainstem_F_	_Morphine_vs_Saline	A08.186.211.132	C:PAIN	A:NOWS	S:F	M:HTS	P:OTH
GSE141066	Mmus	_Brainstem_MF_	_Morphine_vs_Saline	A08.186.211.132	C:PAIN	A:NOWS	S:MF	M:HTS	P:OTH
GSE141066	Mmus	_Brainstem_M_	_Morphine_vs_Saline	A08.186.211.132	C:PAIN	A:NOWS	S:M	M:HTS	P:OTH
GSE141066	Mmus	_Brainstem_Morphine_	_Male_vs_Female	A08.186.211.132	C:SEX	A:NOWS	S:MF	M:HTS	P:OTH
GSE140201	Mmus	_SCN_16wk_	_HFD-STZ_vs_HFD	A08.800.800.720.450.760	C:DIET	A:PN	S:M	M:HTS	P:NP
GSE140201	Mmus	_SCN_16wk_	_HFD_vs_SD	A08.800.800.720.450.760	C:DIET	A:PN	S:M	M:HTS	P:NP
GSE140201	Mmus	_SCN_24wk_	_HFD-DR_vs_HFD	A08.800.800.720.450.760	C:DIET	A:PN	S:M	M:HTS	P:NP
GSE140201	Mmus	_SCN_24wk_	_HFD-STZ-DR_vs_HFD-DR	A08.800.800.720.450.760	C:DIET	A:PN	S:M	M:HTS	P:NP
GSE140201	Mmus	_SCN_24wk_	_HFD-STZ_vs_HFD	A08.800.800.720.450.760	C:DIET	A:PN	S:M	M:HTS	P:NP
GSE140201	Mmus	_SCN_24wk_	_HFD_vs_SD	A08.800.800.720.450.760	C:DIET	A:PN	S:M	M:HTS	P:NP
GSE121645	Mmus	_PRL_DRG_	_Male_vs_Female	A08.800.350.340	C:SEX	A:PRL	S:MF	M:HTS	P:OTH
GSE65756	Mmus	_spinal_cord_	_psl_vs_sham	A08.186.854	C:PAIN	A:PSL	S:M	M:ARRAY	P:NP
GSE100035	Mmus	_DRG_F_	_PSNL_vs_Naive	A08.800.350.340	C:PAIN	A:PSL	S:F	M:HTS	P:NP
GSE100035	Mmus	_DRG_MF_	_PSNL_vs_Naive	A08.800.350.340	C:PAIN	A:PSL	S:MF	M:HTS	P:NP
GSE100035	Mmus	_DRG_M_	_PSNL_vs_Naive	A08.800.350.340	C:PAIN	A:PSL	S:M	M:HTS	P:NP
GSE100035	Mmus	_DRG_PSNL_	_Male_vs_Female	A08.800.350.340	C:SEX	A:PSL	S:MF	M:HTS	P:NP
GSE139150	Mmus	_PSNL_DRG_DN_contra_	_Male_vs_Female	A08.800.350.340	C:SEX	A:PSL	S:MF	M:HTS	P:NP
GSE139150	Mmus	_PSNL_DRG_DN_F_	_ipsi_vs_contra	A08.800.350.340	C:PAIN	A:PSL	S:F	M:HTS	P:NP
GSE139150	Mmus	_PSNL_DRG_DN_ipsi_	_Male_vs_Female	A08.800.350.340	C:SEX	A:PSL	S:MF	M:HTS	P:NP
GSE139150	Mmus	_PSNL_DRG_DN_MF_	_ipsi_vs_contra	A08.800.350.340	C:PAIN	A:PSL	S:MF	M:HTS	P:NP
GSE139150	Mmus	_PSNL_DRG_DN_M_	_ipsi_vs_contra	A08.800.350.340	C:PAIN	A:PSL	S:M	M:HTS	P:NP
GSE139150	Mmus	_PSNL_DRG_MHC_contra_	_Male_vs_Female	A08.800.350.340	C:SEX	A:PSL	S:MF	M:HTS	P:NP
GSE139150	Mmus	_PSNL_DRG_MHC_F_	_ipsi_vs_contra	A08.800.350.340	C:PAIN	A:PSL	S:F	M:HTS	P:NP
GSE139150	Mmus	_PSNL_DRG_MHC_ipsi_	_Male_vs_Female	A08.800.350.340	C:SEX	A:PSL	S:MF	M:HTS	P:NP
GSE139150	Mmus	_PSNL_DRG_MHC_MF_	_ipsi_vs_contra	A08.800.350.340	C:PAIN	A:PSL	S:MF	M:HTS	P:NP
GSE139150	Mmus	_PSNL_DRG_MHC_M_	_ipsi_vs_contra	A08.800.350.340	C:PAIN	A:PSL	S:M	M:HTS	P:NP
GSE139150	Mmus	_PSNL_nerve_MHC_contra_	_Male_vs_Female	A08.800.800.720.450.760	C:SEX	A:PSL	S:MF	M:HTS	P:NP
GSE139150	Mmus	_PSNL_nerve_MHC_F_	_ipsi_vs_contra	A08.800.800.720.450.760	C:PAIN	A:PSL	S:F	M:HTS	P:NP
GSE139150	Mmus	_PSNL_nerve_MHC_ipsi_	_Male_vs_Female	A08.800.800.720.450.760	C:SEX	A:PSL	S:MF	M:HTS	P:NP
GSE139150	Mmus	_PSNL_nerve_MHC_MF_	_ipsi_vs_contra	A08.800.800.720.450.760	C:PAIN	A:PSL	S:MF	M:HTS	P:NP
GSE139150	Mmus	_PSNL_nerve_MHC_M_	_ipsi_vs_contra	A08.800.800.720.450.760	C:PAIN	A:PSL	S:M	M:HTS	P:NP
GSE139150	Mmus	_PSNL_nerve_Tcells_contra_	_Male_vs_Female	A08.800.800.720.450.760	C:SEX	A:PSL	S:MF	M:HTS	P:NP
GSE139150	Mmus	_PSNL_nerve_Tcells_F_	_ipsi_vs_contra	A08.800.800.720.450.760	C:PAIN	A:PSL	S:F	M:HTS	P:NP
GSE139150	Mmus	_PSNL_nerve_Tcells_ipsi_	_Male_vs_Female	A08.800.800.720.450.760	C:SEX	A:PSL	S:MF	M:HTS	P:NP
GSE139150	Mmus	_PSNL_nerve_Tcells_MF_	_ipsi_vs_contra	A08.800.800.720.450.760	C:PAIN	A:PSL	S:MF	M:HTS	P:NP
GSE139150	Mmus	_PSNL_nerve_Tcells_M_	_ipsi_vs_contra	A08.800.800.720.450.760	C:PAIN	A:PSL	S:M	M:HTS	P:NP
GSE64174	Mmus	_DRG_AJ_12w_	_saline_vs_naive	A08.800.350.340	C:PAIN	A:SALI	S:F	M:ARRAY	P:OTH
GSE64174	Mmus	_DRG_AJ_9w_	_saline_vs_naive	A08.800.350.340	C:PAIN	A:SALI	S:F	M:ARRAY	P:OTH
GSE64174	Mmus	_DRG_C57BL6J_12w_	_saline_vs_naive	A08.800.350.340	C:PAIN	A:SALI	S:F	M:ARRAY	P:OTH
GSE64174	Mmus	_DRG_C57BL6J_9w_	_saline_vs_naive	A08.800.350.340	C:PAIN	A:SALI	S:F	M:ARRAY	P:OTH
GSE108896	Mmus	_LDHM_Saline_	_Male_vs_Female	A08.637.400	C:SEX	A:SALI	S:MF	M:HTS	P:OTH
GSE141066	Mmus	_Brainstem_Saline_	_Male_vs_Female	A08.186.211.132	C:SEX	A:SALI	S:MF	M:HTS	P:OTH
GSE86418	Mmus	_DRG_2mo_acute_	_hbSS_vs_hbAA	A08.800.350.340	C:PAIN	A:SCD	S:M	M:HTS	P:OTH
GSE86418	Mmus	_DRG_2mo_chrnc_	_hbSS_vs_hbAA	A08.800.350.340	C:PAIN	A:SCD	S:M	M:HTS	P:OTH
GSE86418	Mmus	_DRG_5mo_acute_	_hbSS_vs_hbAA	A08.800.350.340	C:PAIN	A:SCD	S:M	M:HTS	P:OTH
GSE86418	Mmus	_DRG_5mo_chrnc_	_hbSS_vs_hbAA	A08.800.350.340	C:PAIN	A:SCD	S:M	M:HTS	P:OTH
GSE132552	Mmus	_DRG_	_SCI_vs_Sham	A08.800.350.340	C:PAIN	A:SCI	S:F	M:HTS	P:NP
GSE107180	Mmus	_B10D2_DRG_Sham_	_Male_vs_Female	A08.800.350.340	C:SEX	A:SHAM	S:MF	M:HTS	P:OTH
GSE107180	Mmus	_BALBc_DRG_Sham_	_Male_vs_Female	A08.800.350.340	C:SEX	A:SHAM	S:MF	M:HTS	P:OTH
GSE92718	Mmus	_anterior_cingulate_cortex_C57BL6J_2wk_	_cuff_vs_sham	A08.186.211.200.885.287.500.382.500	C:PAIN	A:SNC	S:M	M:ARRAY	P:NP
GSE92718	Mmus	_anterior_cingulate_cortex_C57BL6J_8wk_	_cuff_vs_sham	A08.186.211.200.885.287.500.382.500	C:PAIN	A:SNC	S:M	M:ARRAY	P:NP
GSE92718	Mmus	_anterior_cingulate_cortex_C57BL6J_cuff_	_8wk_vs_2wk	A08.186.211.200.885.287.500.382.500	C:TIME	A:SNC	S:M	M:ARRAY	P:NP
GSE92718	Mmus	_anterior_cingulate_cortex_C57BL6J_sham_	_8wk_vs_2wk	A08.186.211.200.885.287.500.382.500	C:TIME	A:SNC	S:M	M:ARRAY	P:NP
GSE162574	Mmus	_SC_	_Cuff_vs_Sham	A08.186.854	C:PAIN	A:SNC	S:M	M:HTS	P:NP
GSE89224	Mmus	_DRG_	_SNI_10d_vs_naive	A08.800.350.340	C:TIME	A:SNI	S:M	M:ARRAY	P:NP
GSE89224	Mmus	_DRG_	_SNI_16h_vs_naive	A08.800.350.340	C:TIME	A:SNI	S:M	M:ARRAY	P:NP
GSE89224	Mmus	_DRG_	_SNI_1d_vs_naive	A08.800.350.340	C:TIME	A:SNI	S:M	M:ARRAY	P:NP
GSE89224	Mmus	_DRG_	_SNI_2d_vs_naive	A08.800.350.340	C:TIME	A:SNI	S:M	M:ARRAY	P:NP
GSE89224	Mmus	_DRG_SNI_	_3d_vs_10d	A08.800.350.340	C:TIME	A:SNI	S:M	M:ARRAY	P:NP
GSE89224	Mmus	_DRG_	_SNI_3d_vs_naive	A08.800.350.340	C:TIME	A:SNI	S:M	M:ARRAY	P:NP
GSE89224	Mmus	_DRG_	_SNI_4d_vs_naive	A08.800.350.340	C:TIME	A:SNI	S:M	M:ARRAY	P:NP
GSE89224	Mmus	_DRG_	_SNI_5d_vs_naive	A08.800.350.340	C:TIME	A:SNI	S:M	M:ARRAY	P:NP
GSE89224	Mmus	_DRG_	_SNI_6d_vs_naive	A08.800.350.340	C:TIME	A:SNI	S:M	M:ARRAY	P:NP
GSE89224	Mmus	_DRG_SNI_	_7d_vs_10d	A08.800.350.340	C:TIME	A:SNI	S:M	M:ARRAY	P:NP
GSE89224	Mmus	_DRG_	_SNI_7d_vs_naive	A08.800.350.340	C:TIME	A:SNI	S:M	M:ARRAY	P:NP
GSE89224	Mmus	_DRG_	_SNI_8d_vs_naive	A08.800.350.340	C:TIME	A:SNI	S:M	M:ARRAY	P:NP
GSE89224	Mmus	_DRG_SNI_	_8h_vs_10d	A08.800.350.340	C:TIME	A:SNI	S:M	M:ARRAY	P:NP
GSE89224	Mmus	_DRG_	_SNI_8h_vs_naive	A08.800.350.340	C:TIME	A:SNI	S:M	M:ARRAY	P:NP
GSE89224	Mmus	_DRG_	_SNI_9d_vs_naive	A08.800.350.340	C:TIME	A:SNI	S:M	M:ARRAY	P:NP
GSE91396	Mmus	_Nac_	_SNI_vs_SHAM	A08.186.211.200.885.287.249.487.775.500	C:PAIN	A:SNI	S:M	M:HTS	P:NP
GSE91396	Mmus	_PAG_	_SNI_vs_SHAM	A08.186.211.132.659.413.875.595	C:PAIN	A:SNI	S:M	M:HTS	P:NP
GSE91396	Mmus	_PFC_	_SNI_vs_SHAM	A08.186.211.200.885.287.500.270.700	C:PAIN	A:SNI	S:M	M:HTS	P:NP
GSE102721	Mmus	_DRG_d1_	_SNI_vs_Naive	A08.800.350.340	C:TIME	A:SNI	S:M	M:HTS	P:NP
GSE102721	Mmus	_DRG_d3_	_SNI_vs_Naive	A08.800.350.340	C:TIME	A:SNI	S:M	M:HTS	P:NP
GSE102721	Mmus	_DRG_d7_	_SNI_vs_Naive	A08.800.350.340	C:TIME	A:SNI	S:M	M:HTS	P:NP
GSE107180	Mmus	_B10D2_DRG_F_	_SNI_vs_SHAM	A08.800.350.340	C:PAIN	A:SNI	S:F	M:HTS	P:NP
GSE107180	Mmus	_B10D2_DRG_MF_	_SNI_vs_SHAM	A08.800.350.340	C:PAIN	A:SNI	S:MF	M:HTS	P:NP
GSE107180	Mmus	_B10D2_DRG_M_	_SNI_vs_SHAM	A08.800.350.340	C:PAIN	A:SNI	S:M	M:HTS	P:NP
GSE107180	Mmus	_B10D2_DRG_SNI_	_Male_vs_Female	A08.800.350.340	C:SEX	A:SNI	S:MF	M:HTS	P:NP
GSE107180	Mmus	_BALBc_DRG_F_	_SNI_vs_SHAM	A08.800.350.340	C:PAIN	A:SNI	S:F	M:HTS	P:NP
GSE107180	Mmus	_BALBc_DRG_MF_	_SNI_vs_SHAM	A08.800.350.340	C:PAIN	A:SNI	S:MF	M:HTS	P:NP
GSE107180	Mmus	_BALBc_DRG_M_	_SNI_vs_SHAM	A08.800.350.340	C:PAIN	A:SNI	S:M	M:HTS	P:NP
GSE107180	Mmus	_BALBc_DRG_SNI_	_Male_vs_Female	A08.800.350.340	C:SEX	A:SNI	S:MF	M:HTS	P:NP
GSE111216	Mmus	_BLD_	_SNI_vs_CTR	A15.145	C:PAIN	A:SNI	S:F	M:HTS	P:NP
GSE111216	Mmus	_BRN_	_SNI_vs_CTR	A08.186.211	C:PAIN	A:SNI	S:F	M:HTS	P:NP
GSE111216	Mmus	_DRG_	_SNI_vs_CTR	A08.800.350.340	C:PAIN	A:SNI	S:F	M:HTS	P:NP
GSE111216	Mmus	_SC_	_SNI_vs_CTR	A08.186.854	C:PAIN	A:SNI	S:F	M:HTS	P:NP
GSE111216	Mmus	_TG_	_SNI_vs_CTR	A08.800.350.850	C:PAIN	A:SNI	S:F	M:HTS	P:NP
GSE123919	Mmus	_DRG_	_SNI_vs_Sham	A08.800.350.340	C:PAIN	A:SNI	S:F	M:HTS	P:NP
GSE123919	Mmus	_SC_	_SNI_vs_Sham	A08.186.854	C:PAIN	A:SNI	S:F	M:HTS	P:NP
GSE71133	Mmus	_SCglia_	_SNL_vs_CTR	A08.637.400	C:PAIN	A:SNL	S:M	M:HTS	P:NP
GSE75072	Mmus	_spinal_cord_ICR_	_SNL_vs_sham	A08.186.854	C:PAIN	A:SNL	S:M	M:ARRAY	P:NP
GSE97076	Mmus	_spinal_cord_	_SNL_vs_sham	A08.186.854.697	C:PAIN	A:SNL	S:M	M:ARRAY	P:NP
GSE60670	Mmus	_Sm_1d_	_SNT_vs_sham	A08.637.400	C:PAIN	A:SNT	S:M	M:ARRAY	P:NP
GSE60670	Mmus	_Sm_SNT_	_1d_vs_7d	A08.637.400	C:TIME	A:SNT	S:M	M:ARRAY	P:NP
GSE60670	Mmus	_Spinal_microglia_7d_	_SNT_vs_sham	A08.637.400	C:PAIN	A:SNT	S:M	M:ARRAY	P:NP
GSE60670	Mmus	_Spinal_microglia_sham_	_1d_vs_7d	A08.637.400	C:TIME	A:SNT	S:M	M:ARRAY	P:NP
GSE29004	Rnor	_cerebellum_	_acrylamide_vs_saline	A08.186.211.132.810.428.200	C:PAIN	A:ACR	S:M	M:ARRAY	P:NP
GSE29004	Rnor	_sciatic_nerve_	_acrylamide_vs_saline	A08.800.800.720.450.760	C:PAIN	A:ACR	S:M	M:ARRAY	P:NP
GSE29004	Rnor	_spinal_cord_	_acrylamide_vs_saline	A08.186.854	C:PAIN	A:ACR	S:M	M:ARRAY	P:NP
GSE137326	Rnor	_SC_	_BCP_vs_Sham	A08.186.854	C:PAIN	A:BCP	S:F	M:HTS	P:OTH
GSE102811	Rnor	_HPDAS_	_Burn_vs_Ctrl	A17.815	C:PAIN	A:BURN	S:M	M:HTS	P:IP
GSE145222	Rnor	_DRG_	_CCD_vs_sham	A08.800.350.340	C:PAIN	A:CCD	S:M	M:ARRAY	P:NP
GSE30691	Rnor	_DRG_d3_	_cci_vs_sniSh	A08.800.350.340	C:PAIN	A:CCI	S:M	M:ARRAY	P:NP
GSE30691	Rnor	_DRG_d7_	_cci_vs_sniSh	A08.800.350.340	C:PAIN	A:CCI	S:M	M:ARRAY	P:NP
GSE30691	Rnor	_DRG_d21_	_cci_vs_sniSh	A08.800.350.340	C:PAIN	A:CCI	S:M	M:ARRAY	P:NP
GSE100122	Rnor	_DRG_CCI_	_Male_vs_Female	A08.800.350.340	C:SEX	A:CCI	S:MF	M:HTS	P:NP
GSE100122	Rnor	_DRG_F_	_CCI_vs_Naive	A08.800.350.340	C:PAIN	A:CCI	S:F	M:HTS	P:NP
GSE100122	Rnor	_DRG_M_	_CCI_vs_Naive	A08.800.350.340	C:PAIN	A:CCI	S:M	M:HTS	P:NP
GSE100122	Rnor	_DRG_MF_	_CCI_vs_Naive	A08.800.350.340	C:PAIN	A:CCI	S:MF	M:HTS	P:NP
GSE143895	Rnor	_DHSC_	_CCI_vs_Sham	A08.186.854	C:PAIN	A:CCI	S:M	M:HTS	P:NP
GSE24431	Rnor	_DRG_	_CFA_vs_naive	A08.800.350.340	C:PAIN	A:CFA	S:M	M:ARRAY	P:IP
GSE38072	Rnor	_skin_	_CGN_vs_naive	A17.815	C:PAIN	A:CGN	S:M	M:ARRAY	P:IP
GSE146739	Rnor	_spinal_dorsal_horn_	_oxaliplatin_vs_naive	A08.186.854.697	C:PAIN	A:CIPN	S:M	M:ARRAY	P:NP
GSE51296	Rnor	_DRG_	_HDACi_vs_veh	A08.800.350.340	C:PAIN	A:HDACI	S:M	M:ARRAY	P:IP
GSE51296	Rnor	_spinal_cord_	_HDACi_vs_veh	A08.186.854	C:PAIN	A:HDACI	S:M	M:ARRAY	P:IP
GSE38859	Rnor	_DRG_locally_inflamed_	_inflamed_vs_sham	A08.800.350.340	C:PAIN	A:IFA	S:M	M:ARRAY	P:IP
GSE100122	Rnor	_DRG_Naive_	_Male_vs_Female	A08.800.350.340	C:SEX	A:NAIVE	S:MF	M:HTS	P:OTH
GSE103416	Rnor	_Knee_cartilage_	_Osteoarthritis_14d_vs_naive	A10.165.382	C:TIME	A:OA	S:M	M:ARRAY	P:IP
GSE103416	Rnor	_Knee_cartilage_	_Osteoarthritis_28d_vs_naive	A10.165.382	C:TIME	A:OA	S:M	M:ARRAY	P:IP
GSE103416	Rnor	_Knee_cartilage_	_Osteoarthritis_2d_vs_naive	A10.165.382	C:TIME	A:OA	S:M	M:ARRAY	P:IP
GSE19701	Rnor	_Spinal_cord_injury_	_21d_vs_naive	A08.186.854	C:TIME	A:SCI	S:M	M:ARRAY	P:NP
GSE19701	Rnor	_Spinal_cord_injury_	_2d_vs_naive	A08.186.854	C:TIME	A:SCI	S:M	M:ARRAY	P:NP
GSE19701	Rnor	_Spinal_cord_injury_	_60d_vs_naive	A08.186.854	C:TIME	A:SCI	S:M	M:ARRAY	P:NP
GSE19701	Rnor	_Spinal_cord_injury_	_7d_vs_naive	A08.186.854	C:TIME	A:SCI	S:M	M:ARRAY	P:NP
GSE104317	Rnor	_DRG_	_CCD_vs_sham	A08.800.350.340	C:PAIN	A:SCI	S:M	M:ARRAY	P:NP
GSE15041	Rnor	_DRG_SNI_adult_	_SNI_Contralateral_vs_sham	A08.800.350.340	C:PAIN	A:SNI	S:M	M:ARRAY	P:NP
GSE15041	Rnor	_DRG_SNI_adult_	_SNI_Ipsilateral_vs_sham	A08.800.350.340	C:PAIN	A:SNI	S:M	M:ARRAY	P:NP
GSE15041	Rnor	_DRG_SNI_Young_	_SNI_Contralateral_vs_sham	A08.800.350.340	C:PAIN	A:SNI	S:M	M:ARRAY	P:NP
GSE15041	Rnor	_DRG_SNI_Young_	_SNI_Ipsilateral_vs_sham	A08.800.350.340	C:PAIN	A:SNI	S:M	M:ARRAY	P:NP
GSE18803	Rnor	_dorsal_spinal_cord_adult_	_SNI_vs_sham	A08.186.854	C:PAIN	A:SNI	S:M	M:ARRAY	P:NP
GSE18803	Rnor	_dorsal_spinal_cord_Neonate_	_SNI_vs_sham	A08.186.854	C:PAIN	A:SNI	S:M	M:ARRAY	P:NP
GSE30691	Rnor	_DRG_21d_	_sni_vs_sham	A08.800.350.340	C:PAIN	A:SNI	S:M	M:ARRAY	P:NP
GSE30691	Rnor	_DRG_3d_	_sni_vs_sham	A08.800.350.340	C:PAIN	A:SNI	S:M	M:ARRAY	P:NP
GSE30691	Rnor	_DRG_7d_	_sni_vs_sham	A08.800.350.340	C:PAIN	A:SNI	S:M	M:ARRAY	P:NP
GSE70008	Rnor	_CD3_	_SNI_vs_sham	A15.382.490.555.567.569	C:PAIN	A:SNI	S:M	M:ARRAY	P:NP
GSE70008	Rnor	_PFC_	_SNI_vs_sham	A08.186.211.200.885.287.500.270.700	C:PAIN	A:SNI	S:M	M:ARRAY	P:NP
GSE145226	Rnor	_prelimbic_cortex_	_SNI_vs_naive	A08.186.211.200.885.287.500.270.700	C:PAIN	A:SNI	S:M	M:ARRAY	P:NP
GSE20895	Rnor	_DRG_2months_	_SNL_vs_CTR	A08.800.350.340	C:TIME	A:SNL	S:UNK	M:HTS	P:NP
GSE20895	Rnor	_DRG_2weeks_	_SNL_vs_CTR	A08.800.350.340	C:TIME	A:SNL	S:UNK	M:HTS	P:NP
GSE24982	Rnor	_DRG_L4_ipsi_	_SNL_vs_Sham	A08.800.350.340	C:PAIN	A:SNL	S:M	M:ARRAY	P:NP
GSE24982	Rnor	_DRG_L5_ipsi_	_SNL_vs_Sham	A08.800.350.340	C:PAIN	A:SNL	S:M	M:ARRAY	P:NP
GSE30691	Rnor	_DRG_21d_	_ch_vs_sham	A08.800.350.340	C:PAIN	A:SNL	S:M	M:ARRAY	P:NP
GSE30691	Rnor	_DRG_3d_	_ch_vs_sham	A08.800.350.340	C:PAIN	A:SNL	S:M	M:ARRAY	P:NP
GSE30691	Rnor	_DRG_7d_	_ch_vs_sham	A08.800.350.340	C:PAIN	A:SNL	S:M	M:ARRAY	P:NP
GSE59043	Rnor	_DRG_	_SNL_vs_CTR	A08.800.350.340	C:PAIN	A:SNL	S:M	M:HTS	P:NP
GSE63442	Rnor	_DRG_HP_	_SNL_vs_sham	A08.800.350.340	C:PAIN	A:SNL	S:M	M:ARRAY	P:NP
GSE63442	Rnor	_DRG_LP_	_SNL_vs_sham	A08.800.350.340	C:PAIN	A:SNL	S:M	M:ARRAY	P:NP
GSE135080	Rnor	_SC_C286_	_SNL_vs_Sham	A08.186.854	C:PAIN	A:SNL	S:UNK	M:HTS	P:NP
GSE135080	Rnor	_SC_vehicle_	_SNL_vs_Sham	A08.186.854	C:PAIN	A:SNL	S:UNK	M:HTS	P:NP
GSE33175	Rnor	_SNresection_	_0.5h_vs_0h	A08.800.800.720.450.760	C:TIME	A:SNR	S:M	M:ARRAY	P:NP
GSE33175	Rnor	_SNresection_	_1h_vs_0h	A08.800.800.720.450.760	C:TIME	A:SNR	S:M	M:ARRAY	P:NP
GSE33175	Rnor	_SNresection_	_3h_vs_0h	A08.800.800.720.450.760	C:TIME	A:SNR	S:M	M:ARRAY	P:NP
GSE33175	Rnor	_SNresection_	_6h_vs_0h	A08.800.800.720.450.760	C:TIME	A:SNR	S:M	M:ARRAY	P:NP
GSE33175	Rnor	_SNresection_	_9h_vs_0h	A08.800.800.720.450.760	C:TIME	A:SNR	S:M	M:ARRAY	P:NP
GSE65053	Rnor	_DRG_SNR_	_3h_vs_0.5h	A08.800.350.340	C:TIME	A:SNR	S:M	M:ARRAY	P:NP
GSE65053	Rnor	_DRG_SNR_	_6h_vs_0.5h	A08.800.350.340	C:TIME	A:SNR	S:M	M:ARRAY	P:NP
GSE65053	Rnor	_DRG_SNR_	_9h_vs_0.5h	A08.800.350.340	C:TIME	A:SNR	S:M	M:ARRAY	P:NP
GSE65053	Rnor	_DRG_SNR_	_9h_vs_3h	A08.800.350.340	C:TIME	A:SNR	S:M	M:ARRAY	P:NP
GSE30165	Rnor	_DRG_injury_	_14d_vs_0d	A08.800.350.340	C:TIME	A:SNT	S:M	M:ARRAY	P:NP
GSE30165	Rnor	_DRG_injury_	_1d_vs_0d	A08.800.350.340	C:TIME	A:SNT	S:M	M:ARRAY	P:NP
GSE30165	Rnor	_DRG_injury_	_4d_vs_0d	A08.800.350.340	C:TIME	A:SNT	S:M	M:ARRAY	P:NP
GSE30165	Rnor	_DRG_injury_	_7d_vs_0d	A08.800.350.340	C:TIME	A:SNT	S:M	M:ARRAY	P:NP
GSE30165	Rnor	_SN_injury_	_14d_vs_0d	A08.800.800.720.450.760	C:TIME	A:SNT	S:M	M:ARRAY	P:NP
GSE30165	Rnor	_SN_injury_	_1d_vs_0d	A08.800.800.720.450.760	C:TIME	A:SNT	S:M	M:ARRAY	P:NP
GSE30165	Rnor	_SN_injury_	_4d_vs_0d	A08.800.800.720.450.760	C:TIME	A:SNT	S:M	M:ARRAY	P:NP
GSE30165	Rnor	_SN_injury_	_7d_vs_0d	A08.800.800.720.450.760	C:TIME	A:SNT	S:M	M:ARRAY	P:NP
GSE53762	Rnor	_DRG_	_SNT_vs_CTR	A08.800.350.340	C:PAIN	A:SNT	S:M	M:HTS	P:NP
GSE107180	Rnor	_WTCHG_DRG_	_SNT_vs_SHAM	A08.800.350.340	C:PAIN	A:SNT	S:MF	M:HTS	P:NP
GSE83349	Rnor	_trigeminal_ganglion_	_acetic_acid_vs_naive	A08.800.350.850	C:PAIN	A:STOM	S:M	M:ARRAY	P:IP
GSE64345	Rnor	_DRG_	_VZV_vs_control	A08.800.350.340	C:PAIN	A:VZV	S:M	M:ARRAY	P:NP
GSE119519	Sscr	_DRG_d3_16w_	_Amputated_vs_sham	A08.800.350.340	C:TIME	A:TAMP	S:F	M:ARRAY	P:OTH
GSE119519	Sscr	_DRG_d3_1w_	_Amputated_vs_sham	A08.800.350.340	C:TIME	A:TAMP	S:F	M:ARRAY	P:OTH
GSE119519	Sscr	_DRG_d3_8w_	_Amputated_vs_sham	A08.800.350.340	C:TIME	A:TAMP	S:F	M:ARRAY	P:OTH
GSE119519	Sscr	_DRG_d63_16w_	_Amputated_vs_sham	A08.800.350.340	C:TIME	A:TAMP	S:F	M:ARRAY	P:OTH
GSE119519	Sscr	_DRG_d63_1w_	_Amputated_vs_sham	A08.800.350.340	C:TIME	A:TAMP	S:F	M:ARRAY	P:OTH
GSE119519	Sscr	_DRG_d63_8w_	_Amputated_vs_sham	A08.800.350.340	C:TIME	A:TAMP	S:F	M:ARRAY	P:OTH

### Sheet: B) pain assays
abbreviation	description
AA	Arthralgia
ACR	acrylamide-treated
BCP	bone cancer pain
BURN	burn injury
CAIA	collagen antibody-induced arthritis
CCD	chronic compression of the DRG
CCI	chronic constriction injury
CFA	complete Freund's adjuvant
CGN	carrageenan-treated
CIPN	chemotherapy-induced neuropathic pain
CISP	cisplatin-treated
DMM	destabilization of the medial meniscus
eRA	early rheumatoid arthritis
HDACI	histone deacetylase inhibitors
IFA	incomplete Freund's adjuvant
IL	interleukin-treated
IP	Inflammatory Pain
IPSP	incisional postsurgical pain
LLMI	lower-limb musculoskeletal injuries (via freezing)
lRA	late/established rheumatoid arthritis
MUG	microgravity-induced
MUT	genetically-altered mutant
NAIVE	naïve
NGF/IL6	NGF- and IL6-treated cells
NOWS	nenonatal opioid withdrawal syndrome
OA	osteoarthritis
PN	peripheral neuropathy
PNL	peripheral nerve lesion
PRL	exogenous prolactin
PSL	partial sciatic nerve ligation
SALI	saline-treated
SCD	sickle cell disease
SCI	spinal cord injury
SHAM	sham
SNC	sciatic nerve cuffing
SNI	spared nerve injury
SNL	spinal nerve ligation
SNR	sciatic nerve resection
SNT	sciatic nerve transection
STOM	oral ulcerative mucositis (stomatitis)
TAMP	tail amputation
VZV	varicella zoster virus
3ME	third molar extraction
