## supplementary table S4 for "The Transcriptomics Pain Signature Database"

### Sheet: A)description of the method
		genes from Figure 3 of 22464640
		https://pubmed.ncbi.nlm.nih.gov/22464640/
		# four most abundant tissues:
		# 145 A08.800.350.340 = spinal glia (DRG)
		# 59 A15.145 = blood
		# 29 A08.186.854 = spinal cord
		# 26 A08.800.800.720.450.760 = sciatic nerve
		white ball = contrast that features the gene in the tissue
		black ball = contrast that features the gene in all other tissues
		balls drawn = contrasts that feature the gene differentially expressed at the FDR 10% level
		# q: number of white balls drawn without replacement from the urn
		# m: the number of white balls in the urn
		# n: the number of black balls in the urn
		# k: the number of balls drawn from the urn
		the enrichment is computed as: (q/k) / (m/(m+n))
		we expect q/k to be equal to m/(m+n), thus enrichment of 1
		in other words:
			the ratio of white balls to the total number of balls m/(m+n)
			should be the same as
			the ratio of white balls drawn to the total number of drawn balls q/k
		P-value for enrichment derived from hypergeometric test
						Volcano plot showing differential expression of the TRPV1 gene.
						Tissues are: DRG (green), spinal cord (blue), blood (red) and sciatic nerve (magenta).
						Each dot is a contrast.
						The TRPV1 gene was found differentially expressed in 28 contrasts at the FDR 10% level,
						of which 25 constrast were in DRG
						The TRPV1 gene was found in 67+51 contrasts, of which 67 were in the DRG
						Enrichment = ( 25 / 28 ) / ( 67 / ( 67+51 ) ) ~ 1.57

### Sheet: B)most signif tissue per gene
gene	tissue	q	m	n	k	nrich	pval
TNF	DRG	3	74	50	3	1.67568	2.2e-16
TRPV1	DRG	25	67	51	28	1.57249	3.54101e-06
COMT	DRG	19	78	53	20	1.59551	1.00257e-05
OPRM1	SN	5	6	122	25	4.26667	3.26535e-05
GCH1	DRG	38	78	52	47	1.34752	3.88073e-05
IL1B	DRG	19	77	49	22	1.41322	0.000945561
HTR2A	DRG	10	67	53	13	1.37773	0.0241364
IL1A	DRG	12	79	50	15	1.30633	0.026138
IL1RN	DRG	9	77	50	11	1.34947	0.027663
SLC6A4	DRG	20	100	48	26	1.13846	0.084989

### Sheet: C)all results
gene	tissue	q	m	n	k	nrich	pval
TNF	DRG	3	74	50	3	1.67568	2.2e-16
TRPV1	DRG	25	67	51	28	1.57249	3.54101e-06
COMT	DRG	19	78	53	20	1.59551	1.00257e-05
OPRM1	SN	5	6	122	25	4.26667	3.26535e-05
GCH1	DRG	38	78	52	47	1.34752	3.88073e-05
IL1B	DRG	19	77	49	22	1.41322	0.000945561
HTR2A	DRG	10	67	53	13	1.37773	0.0241364
IL1A	DRG	12	79	50	15	1.30633	0.026138
IL1RN	DRG	9	77	50	11	1.34947	0.027663
HTR2A	SC	3	14	106	13	1.97802	0.0453295
IL1A	SC	3	13	116	15	1.98462	0.0455512
SLC6A4	DRG	20	100	48	26	1.13846	0.084989
TNF	SN	0	7	117	3	0	0.161207
IL1B	SC	3	13	113	22	1.32168	0.168425
OPRM1	SC	3	12	116	25	1.28	0.1838
TNF	SC	0	11	113	3	0	0.245025
IL1RN	SC	1	12	115	11	0.962121	0.277977
SLC6A4	BLD	5	28	120	26	1.01648	0.361902
IL1RN	SN	0	6	121	11	0	0.426003
IL1A	SN	0	5	124	15	0	0.466624
GCH1	SC	4	13	117	47	0.851064	0.53899
HTR2A	SN	0	7	113	13	0	0.561657
TNF	BLD	0	32	92	3	0	0.595065
COMT	SC	1	14	117	20	0.467857	0.668729
COMT	SN	0	7	124	20	0	0.695669
SLC6A4	SC	1	13	135	26	0.43787	0.706835
IL1B	SN	0	7	119	22	0	0.748395
TRPV1	SN	0	5	113	28	0	0.748809
SLC6A4	SN	0	7	141	26	0	0.749324
OPRM1	BLD	4	31	97	25	0.660645	0.787558
OPRM1	DRG	13	79	49	25	0.842532	0.81251
IL1RN	BLD	1	32	95	11	0.360795	0.819521
GCH1	SN	0	7	123	47	0	0.960697
TRPV1	BLD	3	32	86	28	0.395089	0.98125
TRPV1	SC	0	14	104	28	0	0.982676
HTR2A	BLD	0	32	88	13	0	0.986292
IL1A	BLD	0	32	97	15	0	0.989653
GCH1	BLD	5	32	98	47	0.432181	0.996168
COMT	BLD	0	32	99	20	0	0.997829
IL1B	BLD	0	29	97	22	0	0.998317
